# Differential activation of JAK-STAT signaling in blood cell progenitors reveals functional compartmentalization of the *Drosophila* lymph gland

**DOI:** 10.1101/2020.07.26.219717

**Authors:** Diana Rodrigues, Yoan Renaud, K. VijayRaghavan, Lucas Waltzer, Maneesha S. Inamdar

**Author notes:** Author contributions: DR, KVR, LW and MSI conceptualized project and designed research; DR, LW and MSI performed experiments; DR, YR, LW and MSI analyzed data; DR, LW, KVR and MSI wrote the manuscript; LW and MSI obtained funding and facilities for the work.

## Abstract

Blood cells arise from diverse pools of stem and progenitor cells. Understanding progenitor heterogeneity is a major challenge. The *Drosophila* larval lymph gland is a well-studied model to understand blood progenitor maintenance and recapitulates several aspects of vertebrate hematopoiesis. However in-depth analysis has focused on progenitors located in lymph gland anterior lobes (AP), ignoring the progenitors from the posterior lobes (PP). Using *in situ* expression mapping and transcriptome analysis we reveal PP heterogeneity and identify molecular-genetic tools to study this abundant progenitor population. Functional analysis shows that PP resist differentiation upon immune challenge, in a JAK-STAT-dependent manner. Upon wasp parasitism, AP downregulate JAK-STAT signaling and form lamellocytes. In contrast, we show that PP activate STAT92E and remain undifferentiated. *Stat92E* knockdown in PP or genetically reducing JAK-STAT signaling permits PP lamellocyte differentiation. We discuss how heterogeneity and compartmentalization allow functional segregation in response to systemic cues and could be widely applicable.

**Highlights:** We provide an *in situ* and transcriptome map of larval blood progenitors Posterior lymph gland progenitors are refractory to immune challenge STAT activation after wasp parasitism maintains posterior progenitors
