## Supplementary Table S2 for "Differential activation of JAK-STAT signaling in blood cell progenitors reveals functional compartmentalization of the *Drosophila* lymph gland"

### Sheet: Diff expr 1.5x; p<0.01
Symbol	Fbgn	baseMean	log2FoldChange	FC	lfcSE	stat	pvalue
side	FBgn0016061	57.5929	-3.85436	0.0691388	0.398278	-9.67756	3.76e-22
CG14527	FBgn0039613	100.525	-3.13146	0.114113	0.327531	-9.56079	1.17e-21
Rh50	FBgn0028699	24.4329	-2.90363	0.133635	0.420931	-6.8981	5.27e-12
CG42369	FBgn0259715	96.6787	-2.79304	0.144282	0.339691	-8.2223	2e-16
Toll-4	FBgn0032095	63.2649	-2.6033	0.164561	0.373019	-6.97902	2.97e-12
CG6910	FBgn0036262	387.98	-2.51498	0.17495	0.349262	-7.20085	5.98e-13
CG9119	FBgn0035189	294.624	-2.49256	0.177691	0.355758	-7.00634	2.45e-12
mthl12	FBgn0045442	16.6837	-2.45434	0.182462	0.43011	-5.70629	1.15e-08
Elk	FBgn0011589	72.7405	-2.43641	0.184743	0.376906	-6.46424	1.02e-10
Antp	FBgn0260642	244.063	-2.4363	0.184757	0.250728	-9.71688	2.55e-22
Nplp2	FBgn0040813	178.017	-2.37362	0.19296	0.384083	-6.17997	6.41e-10
TM4SF	FBgn0020372	91.5955	-2.33887	0.197666	0.359096	-6.51321	7.36e-11
Cht2	FBgn0022702	49.1293	-2.33228	0.19857	0.380019	-6.13728	8.39e-10
CG14526	FBgn0027578	51.3492	-2.31814	0.200525	0.378789	-6.11987	9.36e-10
CG5973	FBgn0031914	165.597	-2.31709	0.200671	0.331233	-6.99537	2.65e-12
CG5418	FBgn0032436	31.0232	-2.22346	0.214128	0.420674	-5.28547	1.25e-07
CG17109	FBgn0039051	30.5777	-2.17637	0.221232	0.393233	-5.53456	3.12e-08
Sr-CI	FBgn0014033	917.796	-2.13447	0.227752	0.344434	-6.19702	5.75e-10
NimC1	FBgn0259896	71.4467	-2.10311	0.232756	0.377983	-5.56402	2.64e-08
CG34353	FBgn0085382	40.3764	-2.08687	0.23539	0.364172	-5.73046	1e-08
shakB	FBgn0085387	436.803	-2.08567	0.235586	0.302685	-6.89057	5.56e-12
CG8501	FBgn0033724	677.228	-2.07474	0.237378	0.342125	-6.06429	1.33e-09
CG31827	FBgn0051827	81.8539	-2.04396	0.242498	0.354234	-5.77007	7.92e-09
Ppn	FBgn0003137	6995.45	-2.02388	0.245896	0.312692	-6.47243	9.64e-11
Idgf1	FBgn0020416	39.9026	-2.02228	0.246169	0.392227	-5.15589	2.52e-07
Ugt36Bc	FBgn0040260	44.3311	-2.02101	0.246385	0.414854	-4.87162	1.11e-06
E(spl)mbeta-HLH	FBgn0002733	59.2809	-2.00257	0.249555	0.376923	-5.31294	1.08e-07
lz	FBgn0002576	51.7863	-1.99982	0.250032	0.39472	-5.06642	4.05e-07
PPO2	FBgn0033367	1458.31	-1.99618	0.250663	0.420775	-4.74405	2.09e-06
CG43124	FBgn0262587	212.133	-1.99085	0.251591	0.325793	-6.11077	9.92e-10
CG16886	FBgn0028938	18.856	-1.98208	0.253125	0.422856	-4.68736	2.77e-06
CG45095	FBgn0266534	89.9571	-1.95347	0.258194	0.361488	-5.40397	6.52e-08
CG3328	FBgn0034985	299.776	-1.94777	0.259217	0.249261	-7.81415	5.53e-15
CG15343	FBgn0030029	319.944	-1.94495	0.259724	0.430417	-4.51875	6.22e-06
CG5397	FBgn0031327	508.922	-1.93532	0.261463	0.340404	-5.68536	1.31e-08
Hml	FBgn0029167	55362.3	-1.92627	0.263108	0.318105	-6.05546	1.4e-09
Tep1	FBgn0041183	6779.16	-1.92067	0.264132	0.331489	-5.79407	6.87e-09
CG8398	FBgn0035708	129.382	-1.914	0.265356	0.361814	-5.29002	1.22e-07
peb	FBgn0003053	96.4451	-1.90432	0.267142	0.365718	-5.20707	1.92e-07
CG18478	FBgn0028517	84.2591	-1.89783	0.268346	0.351655	-5.39685	6.78e-08
CG1092	FBgn0037228	563.567	-1.86125	0.275237	0.34966	-5.32304	1.02e-07
CG31780	FBgn0051780	35.3143	-1.85828	0.275804	0.378915	-4.90422	9.38e-07
CG42524	FBgn0260429	142.135	-1.85249	0.276913	0.369515	-5.01331	5.35e-07
TkR99D	FBgn0004622	14.2105	-1.83271	0.280738	0.428427	-4.27776	1.89e-05
Slob	FBgn0264087	31.2893	-1.83094	0.281082	0.414792	-4.41411	1.01e-05
Ance-5	FBgn0035076	280.721	-1.82108	0.283009	0.291466	-6.248	4.16e-10
CG5191	FBgn0038803	40.9374	-1.81969	0.283281	0.382113	-4.76218	1.92e-06
Men	FBgn0002719	303.132	-1.81963	0.283293	0.28903	-6.29565	3.06e-10
CG31997	FBgn0051997	105.746	-1.79723	0.287727	0.35595	-5.0491	4.44e-07
CG34331	FBgn0085360	242.731	-1.76256	0.294725	0.338453	-5.20769	1.91e-07
mthl7	FBgn0035847	50.4019	-1.75899	0.295456	0.414866	-4.23989	2.24e-05
Glt	FBgn0001114	11713.4	-1.75018	0.297265	0.430028	-4.06992	4.7e-05
CG31690	FBgn0051690	10.7666	-1.74888	0.297533	0.429038	-4.07627	4.58e-05
NtR	FBgn0029147	280.926	-1.74766	0.297785	0.277784	-6.29142	3.15e-10
betaTub60D	FBgn0003888	3059.18	-1.74757	0.297802	0.331823	-5.26658	1.39e-07
PPO1	FBgn0261362	3226.78	-1.73438	0.300539	0.429719	-4.03607	5.44e-05
CG33181	FBgn0053181	209.685	-1.73351	0.300719	0.373544	-4.64072	3.47e-06
Idgf3	FBgn0020414	144.673	-1.72635	0.302216	0.298281	-5.78767	7.14e-09
lectin-28C	FBgn0040099	763.846	-1.72575	0.302341	0.341052	-5.06009	4.19e-07
CG9372	FBgn0036891	170.98	-1.71042	0.305571	0.375243	-4.55817	5.16e-06
CG13685	FBgn0035816	20.7684	-1.69333	0.309213	0.4243	-3.99087	6.58e-05
MtnA	FBgn0002868	32.9142	-1.69164	0.309576	0.425462	-3.976	7.01e-05
CG18477	FBgn0028864	35.2985	-1.66539	0.315259	0.383097	-4.34717	1.38e-05
Cpr49Ac	FBgn0033725	1339.66	-1.66312	0.315756	0.326472	-5.09421	3.5e-07
CG34437	FBgn0085466	245.811	-1.64632	0.319455	0.363228	-4.53246	5.83e-06
scaRNA:PsiU1-6	FBgn0263477	24.667	-1.62296	0.324669	0.429993	-3.77438	0.000160406
Ser	FBgn0004197	24.1444	-1.62101	0.325109	0.422821	-3.83379	0.000126186
spir	FBgn0003475	186.592	-1.60782	0.328093	0.349771	-4.5968	4.29e-06
CG43446	FBgn0263400	160.718	-1.6037	0.329033	0.358846	-4.46904	7.86e-06
Pxn	FBgn0011828	11992.6	-1.59543	0.330923	0.309297	-5.15825	2.49e-07
spz	FBgn0003495	1428.15	-1.59257	0.33158	0.265761	-5.9925	2.07e-09
SPARC	FBgn0026562	350.213	-1.59249	0.331598	0.345299	-4.61191	3.99e-06
CG5999	FBgn0038083	69.1012	-1.58463	0.333409	0.368412	-4.30125	1.7e-05
Ance-4	FBgn0033366	10.7208	-1.58064	0.334333	0.427012	-3.70164	0.000214211
CG3568	FBgn0029710	120.017	-1.57107	0.336558	0.307128	-5.11536	3.13e-07
CG30456	FBgn0050456	243.64	-1.56368	0.338286	0.305753	-5.1142	3.15e-07
CG15347	FBgn0030040	159.441	-1.54948	0.341633	0.297442	-5.20936	1.89e-07
CG45263	FBgn0266801	54.3794	-1.54212	0.34338	0.38777	-3.97691	6.98e-05
CG8157	FBgn0034010	473.864	-1.5414	0.343551	0.426828	-3.6113	0.000304667
CR43927	FBgn0264548	13.446	-1.54096	0.343656	0.430348	-3.58075	0.000342616
Mct1	FBgn0023549	59.6918	-1.53271	0.345629	0.38695	-3.96099	7.46e-05
mAChR-A	FBgn0000037	46.002	-1.52943	0.346415	0.405472	-3.77196	0.000161967
alphaTub85E	FBgn0003886	15.4741	-1.52593	0.347255	0.429916	-3.54937	0.000386157
GstE11	FBgn0034354	11.3139	-1.52437	0.347631	0.430282	-3.54273	0.000396009
dpp	FBgn0000490	192.993	-1.51515	0.34986	0.329522	-4.59803	4.27e-06
CG17839	FBgn0036454	96.7556	-1.50147	0.353193	0.347941	-4.3153	1.59e-05
su(r)	FBgn0086450	9.67639	-1.49492	0.354801	0.42918	-3.48319	0.000495472
NimB4	FBgn0028542	166.505	-1.48594	0.357017	0.337675	-4.40049	1.08e-05
Slc45-1	FBgn0035968	34.6007	-1.4833	0.357671	0.399636	-3.71162	0.000205939
dpr17	FBgn0051361	15.451	-1.478	0.358986	0.430143	-3.43607	0.000590226
CG7860	FBgn0030653	672.701	-1.47156	0.360591	0.271055	-5.42901	5.67e-08
CG3376	FBgn0034997	135.897	-1.45102	0.365764	0.333718	-4.34802	1.37e-05
comm	FBgn0010105	64.0185	-1.44538	0.367196	0.359736	-4.01789	5.87e-05
Col4a1	FBgn0000299	10108	-1.44139	0.368212	0.428275	-3.36557	0.000763845
vkg	FBgn0016075	2388.74	-1.43477	0.369905	0.427705	-3.35459	0.000794831
MstProx	FBgn0015770	110.909	-1.42653	0.372025	0.423801	-3.36603	0.000762573
CG43236	FBgn0262881	195.679	-1.41938	0.373872	0.354747	-4.00112	6.3e-05
beat-IIb	FBgn0038494	11.9967	-1.41511	0.374981	0.427869	-3.30735	0.000941844
Ten-m	FBgn0004449	11228.7	-1.41103	0.376043	0.316489	-4.45838	8.26e-06
CG4927	FBgn0034139	596.017	-1.3975	0.379586	0.239428	-5.83684	5.32e-09
eater	FBgn0243514	11506	-1.3949	0.380271	0.26338	-5.29616	1.18e-07
DIP-epsilon	FBgn0259714	27.8109	-1.37946	0.384362	0.393133	-3.5089	0.000449972
Corin	FBgn0033192	83.0904	-1.36669	0.38778	0.340223	-4.01703	5.89e-05
GstE1	FBgn0034335	51.2799	-1.36268	0.388858	0.35155	-3.87622	0.000106092
rau	FBgn0031745	68.0563	-1.36042	0.389469	0.402986	-3.37585	0.000735867
l(1)G0289	FBgn0028331	4209.18	-1.35299	0.391479	0.424605	-3.18648	0.00144015
CG10026	FBgn0032785	26.9233	-1.348	0.392837	0.411815	-3.27331	0.00106294
CG14443	FBgn0029880	16.3589	-1.34238	0.394369	0.427418	-3.14068	0.00168556
28SrRNA-Psi:CR41609	FBgn0085819	911728	-1.33546	0.396266	0.276464	-4.83051	1.36e-06
CR45962	FBgn0267624	144.176	-1.32594	0.398889	0.363073	-3.652	0.000260211
alpha-Man-IIb	FBgn0026616	49.1837	-1.32426	0.399354	0.367929	-3.59923	0.000319164
CR45982	FBgn0267644	38.4972	-1.32135	0.400159	0.393082	-3.36152	0.000775139
Abl	FBgn0000017	1478.06	-1.31623	0.401584	0.267987	-4.91152	9.04e-07
Ret	FBgn0011829	6.04132	-1.3162	0.40159	0.411763	-3.19651	0.00139102
bnb	FBgn0001090	35.8981	-1.31442	0.402087	0.405054	-3.24505	0.00117429
pgant8	FBgn0036529	9.89998	-1.31165	0.402859	0.427482	-3.06832	0.00215263
CG14535	FBgn0031955	18.4477	-1.30569	0.404528	0.422411	-3.09104	0.0019946
CG10467	FBgn0035679	1176.17	-1.29524	0.407469	0.255849	-5.0625	4.14e-07
CG14369	FBgn0038159	6.64081	-1.29501	0.407533	0.410684	-3.1533	0.00161435
Spn88Eb	FBgn0038299	28.9568	-1.29341	0.407986	0.420333	-3.0771	0.00209024
drpr	FBgn0027594	541.904	-1.29143	0.408545	0.274523	-4.70428	2.55e-06
Tig	FBgn0011722	1120.25	-1.29017	0.408901	0.422586	-3.05304	0.00226532
Oct-TyrR	FBgn0004514	49.4562	-1.28447	0.410521	0.381044	-3.37093	0.00074914
CG42342	FBgn0259244	38.6397	-1.26594	0.415829	0.38033	-3.32852	0.000873077
CG34149	FBgn0083985	12.6036	-1.25659	0.418533	0.430445	-2.91928	0.00350845
CG40006	FBgn0058006	46.5248	-1.25465	0.419095	0.360512	-3.48019	0.000501057
alpha-Est3	FBgn0015571	9.5227	-1.23704	0.424242	0.428614	-2.88614	0.00389994
CG8602	FBgn0035763	1316.81	-1.23276	0.425504	0.326084	-3.78048	0.000156526
LanB2	FBgn0267348	4107.31	-1.23094	0.426041	0.273779	-4.4961	6.92e-06
ZnT77C	FBgn0037000	36.3857	-1.22047	0.429143	0.367059	-3.32499	0.000884204
CG34436	FBgn0085465	7.27631	-1.2201	0.429254	0.417096	-2.92522	0.00344212
Cyp4ac1	FBgn0031693	551.773	-1.20137	0.434863	0.262653	-4.57396	4.79e-06
Arpc3B	FBgn0065032	167.672	-1.20042	0.435148	0.286612	-4.18831	2.81e-05
CG6034	FBgn0036750	14.2414	-1.19915	0.43553	0.427192	-2.80706	0.00499955
CG10660	FBgn0036288	25.9101	-1.19747	0.43604	0.400482	-2.99007	0.00278914
CG3961	FBgn0036821	792.459	-1.19741	0.436057	0.323196	-3.7049	0.000211473
mthl10	FBgn0035132	400.079	-1.19349	0.437244	0.282805	-4.22018	2.44e-05
PK2-R1	FBgn0038140	9.52156	-1.18633	0.43942	0.408951	-2.90091	0.00372084
Plod	FBgn0036147	452.386	-1.18449	0.439981	0.285534	-4.14832	3.35e-05
CG31778	FBgn0051778	107.722	-1.17745	0.442133	0.389831	-3.0204	0.0025244
CG17919	FBgn0037433	9.38486	-1.17583	0.442629	0.430006	-2.73445	0.00624837
lncRNA:CR34335	FBgn0085364	103.471	-1.17473	0.442966	0.39974	-2.93874	0.00329554
CG8051	FBgn0031012	56.5581	-1.1741	0.443161	0.38974	-3.01252	0.00259093
CG5828	FBgn0031682	103.17	-1.17352	0.443337	0.299912	-3.9129	9.12e-05
CR31824	FBgn0051824	40.2157	-1.16416	0.446225	0.421367	-2.76281	0.00573063
CG18747	FBgn0042104	84.6041	-1.15761	0.448255	0.343111	-3.37385	0.000741242
Sdr	FBgn0038279	5.55718	-1.15551	0.448909	0.410959	-2.81174	0.00492751
Glut4EF	FBgn0267336	977.46	-1.15319	0.449629	0.278373	-4.14262	3.43e-05
CG7120	FBgn0035888	57.0657	-1.15021	0.450559	0.394523	-2.91545	0.00355176
alpha-Est9	FBgn0015577	223.754	-1.1437	0.452598	0.323998	-3.52995	0.000415633
Meltrin	FBgn0265140	1134.38	-1.13806	0.454371	0.256306	-4.44024	8.99e-06
CG4950	FBgn0036587	747.454	-1.12275	0.459219	0.426441	-2.63283	0.00846774
Gel	FBgn0010225	1511.48	-1.12176	0.459534	0.228572	-4.90767	9.22e-07
Sid	FBgn0039593	349.05	-1.12155	0.459601	0.358428	-3.12906	0.00175364
Ama	FBgn0000071	190.594	-1.12142	0.459641	0.429636	-2.61017	0.00904978
MP1	FBgn0027930	310.54	-1.12115	0.459727	0.228702	-4.90224	9.48e-07
CG14642	FBgn0037222	76.0044	-1.11823	0.460659	0.348713	-3.20673	0.00134251
CG12744	FBgn0033459	45.1106	-1.1127	0.462427	0.385832	-2.8839	0.00392781
CG1648	FBgn0033446	208.201	-1.11218	0.462596	0.282442	-3.93771	8.23e-05
Dgk	FBgn0085390	56.947	-1.10851	0.463774	0.392166	-2.82662	0.00470416
ATP8B	FBgn0037989	2796.49	-1.10787	0.463979	0.219181	-5.05457	4.31e-07
ItgaPS5	FBgn0034880	7.45969	-1.10711	0.464224	0.421772	-2.62489	0.00866761
CR45635	FBgn0267195	42.667	-1.10677	0.464334	0.400682	-2.7622	0.00574125
SKIP	FBgn0051163	21.3595	-1.10399	0.465227	0.417312	-2.64548	0.0081574
CG30345	FBgn0050345	23.5216	-1.09681	0.46755	0.406486	-2.69827	0.00697016
CG34229	FBgn0259832	52.8327	-1.09462	0.46826	0.422754	-2.58926	0.00961833
Pdk	FBgn0017558	735.784	-1.08926	0.470002	0.287229	-3.7923	0.000149256
CG30015	FBgn0050015	186.929	-1.08132	0.472596	0.253058	-4.27301	1.93e-05
CG32335	FBgn0063667	6.76433	-1.07453	0.474825	0.416227	-2.5816	0.00983432
CR45965	FBgn0267627	61.65	-1.07235	0.475545	0.41097	-2.60931	0.00907256
CG33510	FBgn0053510	6.31716	-1.05646	0.48081	0.399554	-2.6441	0.00819074
CG31777	FBgn0051777	103.22	-1.0533	0.481863	0.332715	-3.16579	0.00154665
REPTOR-BP	FBgn0032202	62.4967	-1.05201	0.482294	0.343018	-3.06694	0.00216263
dpr14	FBgn0029974	22.0488	-1.04946	0.48315	0.400203	-2.62231	0.00873356
vsg	FBgn0045823	13997.5	-1.04791	0.483668	0.305221	-3.43329	0.000596297
regucalcin	FBgn0030362	9705.49	-1.0429	0.485352	0.262147	-3.97829	6.94e-05
nonA-l	FBgn0015520	302.926	-1.03951	0.486493	0.256583	-4.05136	5.09e-05
CG13893	FBgn0035146	64.8777	-1.03336	0.488571	0.366659	-2.81831	0.00482778
wdp	FBgn0034718	62.285	-1.02946	0.489893	0.376739	-2.73256	0.00628444
CG6762	FBgn0030876	30.379	-1.02899	0.490051	0.384198	-2.67829	0.00739987
Mmp2	FBgn0033438	612.321	-1.02234	0.492317	0.319603	-3.19879	0.00138007
CG12009	FBgn0035430	4.09426	-1.02217	0.492375	0.382746	-2.67063	0.00757095
CG15695	FBgn0038832	365.508	-1.02072	0.49287	0.321946	-3.17047	0.00152192
CG7227	FBgn0031970	99.4855	-1.01985	0.493166	0.340478	-2.99536	0.00274122
CG13868	FBgn0034501	791.607	-1.01576	0.494569	0.27875	-3.64397	0.000268469
pigs	FBgn0029881	574.425	-1.01561	0.494618	0.294844	-3.44458	0.000571942
crq	FBgn0015924	1068.33	-1.01543	0.494682	0.274392	-3.70064	0.000215053
Prestin	FBgn0036770	475.814	-1.00656	0.497732	0.279164	-3.60562	0.00031141
CR45811	FBgn0267461	88.7927	-1.00632	0.497814	0.318818	-3.15642	0.00159721
CG30090	FBgn0050090	105.155	-1.00242	0.499161	0.339263	-2.95471	0.00312967
His4:CG33893	FBgn0053893	108.958	-0.981623	0.50641	0.371323	-2.64358	0.00820345
His-Psi:CR31614	FBgn0051614	63.3716	-0.979285	0.507231	0.370447	-2.64352	0.00820482
SPH93	FBgn0032638	102.545	-0.979231	0.50725	0.309284	-3.16612	0.00154488
CG15097	FBgn0034396	35.1868	-0.977118	0.507994	0.37683	-2.59299	0.00951451
CG14946	FBgn0032405	676.201	-0.972676	0.50956	0.276112	-3.52276	0.000427083
Best1	FBgn0040238	288.836	-0.964151	0.51258	0.28389	-3.39621	0.000683257
pinta	FBgn0038966	200.329	-0.963181	0.512925	0.334363	-2.88064	0.00396867
Syn1	FBgn0037130	127.513	-0.95913	0.514367	0.304021	-3.15482	0.00160597
vir-1	FBgn0043841	152.131	-0.953413	0.516409	0.276048	-3.45379	0.00055276
Eip71CD	FBgn0000565	626.938	-0.947312	0.518598	0.242923	-3.89964	9.63e-05
CG18171	FBgn0035262	57.2642	-0.947147	0.518657	0.349513	-2.7099	0.00673031
edl	FBgn0023214	184.559	-0.946508	0.518887	0.318278	-2.97384	0.00294099
CG3558	FBgn0025681	689.487	-0.946046	0.519053	0.276652	-3.41963	0.000627068
LanB1	FBgn0261800	9303.67	-0.93872	0.521696	0.236809	-3.96404	7.37e-05
Sply	FBgn0010591	518.811	-0.929216	0.525144	0.265049	-3.50583	0.000455192
CR43493	FBgn0263504	56.5174	-0.928148	0.525533	0.335103	-2.76974	0.00561015
LanA	FBgn0002526	16908.1	-0.927472	0.525779	0.251064	-3.69416	0.000220617
CG31098	FBgn0051098	46.5743	-0.921456	0.527976	0.340331	-2.70753	0.00677858
CG17928	FBgn0032603	209.131	-0.914803	0.530416	0.345139	-2.65054	0.00803643
betaTub97EF	FBgn0003890	41.0334	-0.910541	0.531986	0.352198	-2.58531	0.00972908
CG31955	FBgn0051955	118.951	-0.906902	0.533329	0.316826	-2.86246	0.00420365
tau	FBgn0266579	383.639	-0.905996	0.533664	0.259782	-3.48753	0.000487503
RpL39	FBgn0023170	207.836	-0.887238	0.540648	0.308936	-2.87191	0.00407993
His1:CG33843	FBgn0053843	91.5616	-0.872139	0.546336	0.338576	-2.57591	0.00999775
CG8046	FBgn0033388	91.8211	-0.867261	0.548187	0.307005	-2.82491	0.0047294
CG31798	FBgn0051798	81.1175	-0.864557	0.549215	0.305032	-2.83432	0.00459234
CG31637	FBgn0051637	1631.1	-0.858611	0.551483	0.299079	-2.87085	0.00409365
CG10425	FBgn0039304	125.375	-0.857921	0.551747	0.269377	-3.18483	0.0014484
wake	FBgn0266418	80.2031	-0.855703	0.552596	0.33087	-2.58622	0.00970346
Ctr1A	FBgn0062413	593.782	-0.855202	0.552788	0.253481	-3.37383	0.000741312
sigmar	FBgn0034894	881.703	-0.853189	0.55356	0.267576	-3.18858	0.00142973
AcCoAS	FBgn0012034	188.329	-0.848196	0.555479	0.272548	-3.1121	0.00185763
IP3K1	FBgn0032147	154.223	-0.847102	0.5559	0.317633	-2.66693	0.00765485
RapGAP1	FBgn0264895	1165.95	-0.83887	0.559081	0.25803	-3.25105	0.00114978
Dmtn	FBgn0037443	96.654	-0.838378	0.559272	0.295411	-2.83801	0.0045396
luna	FBgn0040765	1501.41	-0.838054	0.559398	0.282934	-2.96201	0.00305638
CG42807	FBgn0261989	2738.02	-0.83623	0.560105	0.313403	-2.66823	0.00762526
CG10131	FBgn0033949	896.354	-0.834409	0.560813	0.255161	-3.27013	0.00107497
CG31705	FBgn0028490	805.625	-0.833982	0.560979	0.254406	-3.27815	0.0010449
CG2765	FBgn0035087	428.622	-0.831149	0.562081	0.288369	-2.88224	0.00394861
Herp	FBgn0031950	554.562	-0.815638	0.568157	0.234369	-3.48014	0.000501158
Zasp52	FBgn0265991	414.515	-0.812565	0.569369	0.265643	-3.05886	0.00222183
Ehbp1	FBgn0034180	2184.03	-0.808183	0.571101	0.267576	-3.02039	0.00252449
CG8312	FBgn0037720	339.212	-0.802274	0.573444	0.271984	-2.94971	0.0031807
egh	FBgn0001404	3021	-0.793829	0.576811	0.265373	-2.99137	0.00277731
CG32243	FBgn0052243	441.303	-0.790308	0.578221	0.239243	-3.30337	0.000955316
CG32495	FBgn0052495	181.807	-0.779562	0.582544	0.269253	-2.89528	0.00378824
Mvl	FBgn0011672	1158.81	-0.778318	0.583046	0.273209	-2.8488	0.00438839
cindr	FBgn0027598	1061.49	-0.77682	0.583652	0.253333	-3.0664	0.00216651
CG17337	FBgn0259979	3917.85	-0.775239	0.584292	0.244784	-3.16703	0.00154003
dpr3	FBgn0053516	272.819	-0.767489	0.587439	0.286974	-2.67442	0.00748579
CG10082	FBgn0034644	654.337	-0.765054	0.588432	0.270577	-2.82749	0.00469146
CG33465	FBgn0053465	1925.3	-0.755368	0.592395	0.201581	-3.74721	0.000178809
His4r	FBgn0013981	5481.71	-0.747544	0.595617	0.278735	-2.68192	0.00732016
CG30463	FBgn0050463	457.754	-0.746992	0.595845	0.273898	-2.72726	0.00638625
Tl	FBgn0262473	824.963	-0.746313	0.596125	0.22221	-3.3586	0.000783394
sty	FBgn0014388	3490.45	-0.741678	0.598043	0.282509	-2.62532	0.00865672
MESK2	FBgn0043070	1430.34	-0.739933	0.598767	0.254671	-2.90544	0.00366732
Atg18b	FBgn0032935	127.243	-0.733962	0.60125	0.279053	-2.63019	0.00853366
CG1572	FBgn0030309	728.186	-0.732044	0.60205	0.282137	-2.59464	0.00946894
Irc	FBgn0038465	378.37	-0.731037	0.602471	0.23273	-3.14114	0.00168292
h	FBgn0001168	1617.57	-0.721585	0.606431	0.246089	-2.93222	0.00336552
Inos	FBgn0025885	1278.95	-0.711661	0.610617	0.273091	-2.60595	0.00916202
ena	FBgn0000578	2675.63	-0.711636	0.610627	0.275411	-2.58391	0.00976883
l(1)G0193	FBgn0027280	296.969	-0.708996	0.611746	0.236738	-2.99486	0.00274574
CG42390	FBgn0259736	196.912	-0.702782	0.614386	0.263458	-2.66753	0.00764105
or	FBgn0003008	279.529	-0.695844	0.617348	0.253444	-2.74555	0.00604088
LManI	FBgn0032253	1188.25	-0.686003	0.621573	0.247203	-2.77506	0.00551908
mthl2	FBgn0035623	2039.42	-0.677472	0.62526	0.247113	-2.74154	0.0061151
cl	FBgn0000318	1092.59	-0.666211	0.63016	0.217499	-3.06306	0.00219089
aop	FBgn0000097	1358.29	-0.66467	0.630833	0.22589	-2.94245	0.00325625
Hexo2	FBgn0041629	2120.47	-0.663669	0.631271	0.209098	-3.17396	0.00150374
Ced-12	FBgn0032409	567.027	-0.647695	0.638299	0.230342	-2.81189	0.00492516
Arc1	FBgn0033926	1050.42	-0.646012	0.639044	0.223613	-2.88898	0.00386496
CG10413	FBgn0032689	1193.77	-0.631811	0.645366	0.228516	-2.76484	0.00569502
GlcAT-P	FBgn0036144	4050.85	-0.626929	0.647553	0.23824	-2.63151	0.00850067
CG4259	FBgn0031389	882.443	-0.622905	0.649362	0.214463	-2.90449	0.00367847
CG12576	FBgn0031190	391.311	-0.620225	0.650569	0.225378	-2.75193	0.00592454
Ras85D	FBgn0003205	1016.89	-0.613601	0.653563	0.211063	-2.9072	0.00364679
rictor	FBgn0031006	428.146	0.587651	1.5028	0.22176	2.64994	0.00805059
CG33129	FBgn0053129	1403.89	0.590067	1.50532	0.196142	3.00837	0.00262651
Sec61alpha	FBgn0086357	3122.47	0.60192	1.51773	0.209436	2.874	0.00405307
CG32428	FBgn0052428	616.165	0.605555	1.52156	0.22087	2.74168	0.00611265
CG9171	FBgn0031738	741.157	0.607798	1.52393	0.222283	2.73435	0.00625042
CG9304	FBgn0034674	368.784	0.609618	1.52586	0.229802	2.65279	0.00798287
Tep4	FBgn0041180	41742.7	0.619784	1.53664	0.210239	2.94799	0.00319847
skap	FBgn0037643	1216.25	0.621254	1.53821	0.227566	2.72999	0.00633363
CG6231	FBgn0038720	331.299	0.63368	1.55152	0.245586	2.58028	0.00987217
CG9953	FBgn0035726	573.19	0.651505	1.57081	0.248941	2.6171	0.00886799
Gmap	FBgn0027287	748.282	0.652888	1.57231	0.213533	3.05755	0.00223154
CG5728	FBgn0039182	357.411	0.655456	1.57511	0.254406	2.57642	0.00998307
CG5885	FBgn0025700	323.506	0.663402	1.58381	0.245316	2.70427	0.00684548
CG5789	FBgn0039207	266.81	0.668653	1.58959	0.237612	2.81406	0.00489203
Srp54k	FBgn0010747	208.994	0.670569	1.5917	0.255524	2.62429	0.0086831
pdgy	FBgn0027601	531.38	0.671607	1.59285	0.24436	2.74844	0.00598804
Ppcs	FBgn0261285	194.648	0.686097	1.60892	0.264981	2.58923	0.00961918
bru2	FBgn0262475	194.262	0.68762	1.61062	0.262593	2.61858	0.00882963
TRAM	FBgn0040340	1537.51	0.700468	1.62503	0.254561	2.75167	0.00592924
CG7800	FBgn0037552	2952.32	0.700959	1.62559	0.20657	3.39332	0.000690505
CG31522	FBgn0051522	578.206	0.703306	1.62823	0.234889	2.9942	0.00275165
sdk	FBgn0021764	307.233	0.716975	1.64373	0.243377	2.94595	0.00321967
CG6656	FBgn0038912	1211.87	0.729238	1.65776	0.233045	3.12918	0.00175296
CG4455	FBgn0028506	221.091	0.732428	1.66143	0.25428	2.8804	0.0039717
CG31174	FBgn0051174	431.904	0.732636	1.66167	0.219653	3.33542	0.000851706
stai	FBgn0266521	609.108	0.747117	1.67844	0.243573	3.06732	0.00215987
Leash	FBgn0037856	150.198	0.752983	1.68527	0.26341	2.8586	0.00425514
l(2)k09913	FBgn0021979	379.269	0.769998	1.70527	0.221559	3.47536	0.000510171
tutl	FBgn0010473	329.931	0.772184	1.70785	0.25156	3.06958	0.00214359
pyd	FBgn0262614	1011.52	0.775684	1.712	0.202275	3.83479	0.000125669
CG6479	FBgn0036710	149.323	0.777359	1.71399	0.26904	2.88938	0.00386003
oaf	FBgn0011818	230.598	0.784628	1.72265	0.250698	3.12978	0.00174938
kn	FBgn0001319	1011.02	0.792954	1.73262	0.262299	3.0231	0.00250203
CG13252	FBgn0037016	153.799	0.80375	1.74563	0.275394	2.91854	0.00351672
SPoCk	FBgn0052451	456.281	0.813758	1.75778	0.220195	3.69562	0.000219353
CG30069	FBgn0050069	396.318	0.814339	1.75849	0.265601	3.06602	0.00216927
Lip4	FBgn0032264	724.434	0.830118	1.77783	0.299062	2.77574	0.00550765
CG33978	FBgn0053978	66.3676	0.837309	1.78671	0.321375	2.60539	0.00917685
CG31431	FBgn0051431	1586.95	0.841894	1.7924	0.234669	3.58757	0.000333769
CG31145	FBgn0051145	77.9018	0.853322	1.80666	0.316416	2.69683	0.00700027
Zasp66	FBgn0035917	299.684	0.856714	1.81091	0.332282	2.57828	0.00992948
wupA	FBgn0004028	379.609	0.862337	1.81798	0.330524	2.609	0.00908078
cpo	FBgn0263995	182.167	0.862448	1.81812	0.312941	2.75595	0.00585222
CG6693	FBgn0037878	66.054	0.870372	1.82813	0.331912	2.6223	0.00873395
LRP1	FBgn0053087	1648.12	0.873824	1.83251	0.20383	4.28701	1.81e-05
Gp150	FBgn0013272	767.427	0.8849	1.84664	0.256918	3.44429	0.000572558
Dg	FBgn0034072	5841.74	0.903286	1.87032	0.219637	4.11263	3.91e-05
noc	FBgn0005771	59.3076	0.932412	1.90846	0.355481	2.62296	0.00871692
moody	FBgn0025631	67.3638	0.933165	1.90946	0.345129	2.70381	0.0068549
CG34166	FBgn0085195	46.0121	0.955645	1.93945	0.369474	2.58651	0.00969547
CG15365	FBgn0030077	54.9033	0.962237	1.94833	0.344644	2.79197	0.00523877
CR33218	FBgn0053218	55.9037	0.972462	1.96219	0.349151	2.78522	0.00534916
CG8520	FBgn0033734	59.9808	0.975194	1.96591	0.330763	2.94832	0.00319506
CG6195	FBgn0038723	50.3927	0.979212	1.97139	0.35999	2.72011	0.00652605
LpR2	FBgn0051092	690.894	0.986054	1.98076	0.252668	3.90256	9.52e-05
Adck	FBgn0035039	41.475	0.986737	1.9817	0.36687	2.68961	0.00715348
Shroom	FBgn0085408	82.7722	0.988494	1.98411	0.318782	3.10084	0.0019297
rho	FBgn0004635	126.604	0.995274	1.99346	0.329666	3.01904	0.00253579
CG3168	FBgn0029896	165.484	0.998853	1.99841	0.288364	3.46386	0.000532484
Gli	FBgn0001987	101.272	1.00019	2.00026	0.311594	3.20991	0.00132778
CG42240	FBgn0250869	60.2884	1.02265	2.03164	0.366237	2.79231	0.00523338
unc-5	FBgn0034013	79.6074	1.02284	2.03191	0.341539	2.99479	0.0027463
Cubn	FBgn0052702	1212.17	1.05276	2.07449	0.26262	4.00868	6.11e-05
Obp99b	FBgn0039685	272.229	1.05396	2.07623	0.35162	2.99745	0.00272253
Lsd-1	FBgn0039114	55.3319	1.06178	2.08751	0.335593	3.16391	0.00155667
siz	FBgn0026179	280.657	1.06222	2.08814	0.263403	4.03267	5.51e-05
Egfr	FBgn0003731	141.496	1.06595	2.09354	0.278728	3.82433	0.000131129
Tsp39D	FBgn0032943	45.4684	1.06676	2.09473	0.362646	2.94162	0.00326504
gol	FBgn0004919	87.649	1.06871	2.09755	0.337365	3.1678	0.00153597
CG17224	FBgn0031489	26.2169	1.07168	2.10188	0.405673	2.64174	0.00824821
Tep2	FBgn0041182	1416.35	1.07642	2.10879	0.221196	4.86634	1.14e-06
CG6712	FBgn0032408	74.5665	1.09258	2.13255	0.334261	3.26863	0.00108069
sNPF-R	FBgn0036934	18.0399	1.09493	2.13603	0.423569	2.58501	0.00973765
Ilp6	FBgn0044047	2330.04	1.09708	2.13922	0.258905	4.2374	2.26e-05
ogre	FBgn0004646	53.8117	1.11922	2.1723	0.368307	3.03883	0.00237501
fas	FBgn0000633	27.5509	1.12137	2.17554	0.390531	2.87141	0.00408642
CG13375	FBgn0040370	161.401	1.12573	2.18212	0.2827	3.98206	6.83e-05
mir-283	FBgn0262426	20.3702	1.12883	2.18682	0.420412	2.68507	0.00725146
sns	FBgn0024189	139.067	1.1336	2.19405	0.310477	3.65114	0.000261078
lectin-33A	FBgn0040096	43.7481	1.14251	2.20765	0.424851	2.6892	0.00716225
dlp	FBgn0041604	223.568	1.14252	2.20766	0.339055	3.36971	0.000752481
CG45076	FBgn0266446	55.9968	1.15319	2.22406	0.387283	2.97765	0.00290466
CG6753	FBgn0038070	8.77372	1.15685	2.22971	0.422533	2.7379	0.0061832
2SrRNA:CR45864	FBgn0267524	17.6808	1.16139	2.23673	0.430424	2.69826	0.00697036
ClC-a	FBgn0051116	15.5819	1.16886	2.24834	0.423877	2.75754	0.00582375
Vps36	FBgn0086785	21.4615	1.17498	2.25789	0.41846	2.80786	0.00498717
CG43759	FBgn0264090	56.7166	1.17904	2.26426	0.346222	3.40544	0.000660571
CR45557	FBgn0267117	26.9217	1.18242	2.26957	0.401614	2.94416	0.00323829
CarT	FBgn0032879	12.6896	1.18992	2.2814	0.428034	2.77996	0.00543656
daw	FBgn0031461	175.422	1.21531	2.32191	0.329859	3.68434	0.000229297
CG30287	FBgn0050287	56.419	1.2166	2.32399	0.387643	3.13847	0.00169833
shg	FBgn0003391	538.168	1.21901	2.32787	0.235326	5.1801	2.22e-07
GABA-B-R1	FBgn0260446	26.3685	1.22094	2.33098	0.409409	2.98219	0.00286195
ImpL2	FBgn0001257	460.532	1.24163	2.36465	0.254443	4.8798	1.06e-06
CG31178	FBgn0064912	144.62	1.24678	2.37312	0.325539	3.8299	0.000128195
CG42255	FBgn0259140	1091.39	1.25836	2.39224	0.325787	3.86254	0.000112215
CG9801	FBgn0037623	35.3556	1.27529	2.42047	0.407655	3.12835	0.0017579
apt	FBgn0015903	613.37	1.28665	2.43961	0.321817	3.99809	6.39e-05
beat-IIIc	FBgn0032629	110.086	1.29144	2.44773	0.312386	4.13414	3.56e-05
Eip93F	FBgn0264490	613.142	1.2973	2.45768	0.299259	4.33504	1.46e-05
5-HT1B	FBgn0263116	186.57	1.29931	2.46112	0.316373	4.1069	4.01e-05
Tsp42El	FBgn0033134	600.091	1.30154	2.46493	0.264999	4.91151	9.04e-07
CG15506	FBgn0039686	457.969	1.33309	2.51942	0.33918	3.93033	8.48e-05
CG33296	FBgn0053296	9.38427	1.33622	2.52489	0.424738	3.14599	0.00165524
caps	FBgn0023095	60.0389	1.3368	2.5259	0.361306	3.6999	0.000215682
CG31710	FBgn0051710	19.9642	1.34247	2.53584	0.414111	3.2418	0.00118777
aožt-04	FBgn0259923	15.4916	1.34255	2.536	0.430197	3.12079	0.00180366
CG34355	FBgn0085384	18.1772	1.36826	2.58158	0.420478	3.25405	0.00113774
GstD4	FBgn0010040	27.3704	1.39059	2.62186	0.407572	3.41189	0.000645132
CG13077	FBgn0032810	37.9177	1.39137	2.62328	0.406062	3.42651	0.000611394
boi	FBgn0040388	129.276	1.39506	2.62999	0.286299	4.87274	1.1e-06
CG42327	FBgn0259227	1266.84	1.40505	2.64827	0.282651	4.97096	6.66e-07
CG42324	FBgn0259224	42.7334	1.41148	2.6601	0.393246	3.58931	0.000331554
ade3	FBgn0000053	177.056	1.42431	2.68386	0.287453	4.95494	7.24e-07
CG13116	FBgn0032139	41.2007	1.45341	2.73855	0.364548	3.98689	6.69e-05
CG15209	FBgn0030237	91.503	1.45365	2.73899	0.365684	3.97514	7.03e-05
CG6357	FBgn0033875	75.1175	1.47308	2.77614	0.341857	4.30906	1.64e-05
bnl	FBgn0014135	13.5523	1.49041	2.8097	0.427737	3.48442	0.000493207
Tsp42Ee	FBgn0029506	582.75	1.50272	2.83377	0.217127	6.92093	4.49e-12
sda	FBgn0015541	80.787	1.55031	2.92879	0.353526	4.38527	1.16e-05
Pvf1	FBgn0030964	31.2858	1.55999	2.94851	0.397507	3.92442	8.69e-05
CG15115	FBgn0034413	186.701	1.59216	3.01501	0.288896	5.51121	3.56e-08
CG32944	FBgn0052944	29.1696	1.59542	3.02181	0.42093	3.79022	0.000150515
CG32512	FBgn0052512	279.664	1.59839	3.02806	0.308719	5.1775	2.25e-07
elB	FBgn0004858	156.351	1.63671	3.10957	0.31571	5.18424	2.17e-07
GstD5	FBgn0010041	8.48074	1.70474	3.2597	0.423638	4.02405	5.72e-05
CG34296	FBgn0085325	9147.55	1.74168	3.34423	0.30321	5.74412	9.24e-09
rdgA	FBgn0261549	671.905	1.76113	3.38964	0.305335	5.76788	8.03e-09
CG15894	FBgn0029864	13.4952	1.76313	3.39434	0.430263	4.0978	4.17e-05
kirre	FBgn0028369	107.68	1.79018	3.45857	0.347337	5.154	2.55e-07
NetB	FBgn0015774	588.341	1.86765	3.64938	0.244975	7.62385	2.46e-14
CG43366	FBgn0263109	513.491	1.86855	3.65164	0.279892	6.67595	2.46e-11
Amnionless	FBgn0025686	257.296	1.92817	3.80572	0.316608	6.09009	1.13e-09
CG6024	FBgn0036202	207.614	1.99896	3.99711	0.284336	7.03026	2.06e-12
CG33120	FBgn0053120	25.6173	2.07428	4.21135	0.40223	5.15695	2.51e-07
5-HT1A	FBgn0004168	60.0385	2.39151	5.24706	0.374235	6.39039	1.65e-10
Ubx	FBgn0003944	170.283	3.61961	12.2917	0.356742	10.1463	3.44e-24
